# Ageing of the Upper Airway Epithelial Niche Limits Tissue-Resident T Cell Immunity

**DOI:** 10.64898/2026.07.10.737724

**Authors:** W. Huisman, L.A. King, Y. Singh, A.C. de Kroon, R.A.M. Steenbergen, I. van der Valk, R.S. Hagedoorn, E.J. de Meijer, M. König, T. Roek, G.E. Loe-Sack-Sioe, M.T. Wulffraat, M. van der Elst, S.L. Kloet, J.J.C. de Vries, A.H.E. Roukens, S.M. Kielbasa, C.E.W. Smeenk, D.O. Mook-Kanamori, P.S. Hiemstra, M. Yazdanbakhsh, M.H.M. Heemskerk, A.M. van der Does, S.P. Mooijaart, G.H. Groeneveld, S.P. Jochems

## Abstract

Respiratory tract infections are a major cause of morbidity and mortality among older adults worldwide. Yet, how ageing shapes protective immunity within the upper respiratory tract (URT) remains poorly understood. Here, we profiled the nasal immune landscape of young adults and older adults with and without frailty, using high-dimensional cytometry, proteomics, single-cell transcriptomics and T cell receptor (TCR) sequencing. Ageing was associated with a selective reduction of tissue-resident memory T (Trm) cells, independent of effector T cell numbers, inflammageing levels or frailty and was accompanied by a decline in T cell receptor repertoire stability. Trm cells from older adults also showed decreased steady-state IFNγ expression, accompanied by reduced antiviral transcriptional programs in the mucosa. Mechanistically, *in vitro* PBMC–epithelium co-culture models revealed that older adults have a reduced capacity for Trm differentiation, which was associated with a diminished epithelial TGF-β secretion, driven by reduced expression in ciliated epithelial cells. Together, these findings reveal that URT immunity deteriorates with age due to disrupted epithelial–immune crosstalk. This identifies the epithelial niche as a key regulator of mucosal immune ageing and suggests that enhancing TGFβ signaling may improve the effectiveness of mucosal airway vaccination strategies in older populations.
