## supplementary tables for "Ageing of the Upper Airway Epithelial Niche Limits Tissue-Resident T Cell Immunity"

### Sheet: Supplementary Table 01
	Inclusion criteria
	Young adults	Older adults without frailty	Older adults with frailty
	• Age; 18-30 years	• Age; >65 years	• Age; >65 years
	• clinical frailty score; NA	• clinical frailty score; 0-3	• clinical frailty score; ≥4
	Exclusion criteria
	• Incompetence to provide informed consent prior or during study
	• Current smoker or >40 pack year history
	• History of severe nose bleedings
	• Diagnosed with asthma, COPD or chronic rhinosinusitis
	• Use of inhalation corticosteroids or antibiotics in the past 6 weeks
	• Current use of anti-coagulants (to prevent nosebleeds). Platelet inhibitors like acetylsalicylzuur (Ascal) are allowed.
	• Respiratory tract infection or common cold in the past 2 weeks
	• Immunocompromised individuals (with primary immune deficiency or secondary immune deficiency)
	• Life expectancy <28 days in the opinion of study physician
	• Vaccination in the 2 months prior to study start

### Sheet: Supplementary Table 02
	Panel of monoclonal antibodies used for analysis of the phenotype of immune cell populations
	#	Target	Fluor	company	cat nr	clone	dilution	Ref. control
	1	CD3	BV711	BD	563725	UCHT1	1/800	PBMCs
	2	CD45	RB780	BD	568747	HI30	1/1200	PBMCs
	3	CD66b	PE-dazzle594	Biolegend	305122	G10F5	1/400	beads
	4	CD4	cFLuor BYG750	Cytek	SKU R7-20160	SK3	1/1600	PBMCs
	5	Epcam	APC-Fire750	Biolegend	324234	9C4	1/100	beads
	6	CD8	BV510	BD	563256	RPA-T8	1/100	PBMCs
	7	CD19	RB545	BD	569194	SJ25c1	1/800	PBMCs
	8	CD14	APC	Biolegend	301808	M5E2	1/200	PBMCs
	9	CD11c	PE	Biolegend	337206	Bu15	1/2400	PBMCs
	10	CD45RA	BUV395	BD	740298	5H9	1/2400	PBMCs
	11	CD56	BUV563	BD	612928	NCAM16.2	1/200	PBMCs
	12	TCRgd	BUV615	BD	751308	11F2	1/200	beads
	13	TCR vd2	BUV615	BD	751368	B6	1/400	beads
	14	CD69	Super bright 780	invitrogen	78-0699-42	FN50	1/100	beads
	15	CD28	BUV737	BD	612815	CD28.2	1/100	PBMCs
	16	CCR3	BUV805	BD	749025	5E8	1/400	beads
	17	CXCR6	BUV661	BD	749948	13B 1E5	1/50	beads
	18	CD57	BB515	BD	565285	NK-1	1/1200	PBMCs
	19	CD98	BV480	BD	746733	UM7F8	1/500	PBMCs
	20	TCRVa7.2	BV605	BD	749491	OF-5A12	1/200	beads
	21	PD-1	BV650	BD	564104	EH12.1	1/50	beads
	22	HLA-DR	BV750	BD	752485	L203	1/800	PBMCs
	23	CD31	pacific Blue	Biolegend	303114	WM59	1/400	PBMCs
	24	CD101	BB700	BD	747543	V7.1	1/400	beads
	25	CD27	Superbright 436	invitrogen	62-0279-42	O323	1/50	beads
	26	CD161	PE-Cy5	BD	551138	DX12	1/50	beads
	27	CD127	Pe-cy5.5	invitrogen	35-1278-42	eBioRDR5	1/100	PBMCs
	28	CD103	pe-cy7	Biolegend	350212	Ber-ACT8	1/400	PBMCs
	29	CCR7	PE-Fire810	Biolegend	353269	G043H7	1/100	PBMCs
	30	CD25	Spark NIR 685	Biolegend	356152	M-A251	1/200	beads
	31	CD49A	R718	BD	752133	SR84	1/200	beads
	32	CD38	APC-Fire 810	Biolegend	303550	HIT2	1/100	beads
	33	CD16	PerCp	Biolegend	302029	3G8	1/400	beads
		Reference controls were made using either AbC™ Total Antibody Compensation Beads (Invitrogen, USA) or PBMCs as indicated for each monoclonal antibody

### Sheet: Supplementary Table 03
	#	Batch	Individuals	Age	Sex	Severity	cohort
	1	A	A08	71	M	Moderate	Nature Immunology2
	2	A	A09	66	M	Moderate
	3	C	C08	60	NA	Uninfected
	4	C	C09	60	NA	Uninfected
	5	C	C10	68	NA	Uninfected
	6	C	C11	68	NA	Uninfected
	7	C	C12	63	NA	Uninfected
	8	C	C13	66	NA	Uninfected
	9	C	C14	72	NA	Uninfected
	10	C	C15	46	M	Mild
	11	C	C15	61	NA	Uninfected
	12	C	C16	22	F	Mild
	13	C	C17	51	M	Mild
	14	C	C18	36	F	Mild
	15	C	C19	27	F	Mild
	16	D	D03	64	NA	Uninfected
	17	D	D04	65	NA	Uninfected
	18	D	D07	45	M	Uninfected
	19	D	D08	29	M	Uninfected
	20	D	D09	24	M	Uninfected
	21	D	D09	64	NA	Uninfected
	22	D	D10	35	M	Uninfected
	23	D	D11	25	F	Uninfected
	24	D	D14	43	F	Uninfected
	25	D	D15	34	M	Uninfected
	26	D	D17	50	F	Uninfected
	27	D	D19	52	F	Uninfected
	28	E	E01	62	NA	Uninfected
	29	E	E02	72	M	Moderate
	30	E	E03	61	M	Moderate
	31	E	E05	67	M	Moderate
	32	E	E06	44	F	Moderate
	33	E	E07	43	F	Moderate
	34	E	E08	42	F	Moderate
	35	E	E09	77	M	Moderate
	36	E	E11	72	M	Moderate
	37	E	E13	36	M	Moderate
	38	E	E15	70	F	Moderate
	39	E	E17	73	M	Moderate
	40	N	N09	34	M	Mild	Lancet Microbe2
	41	N	N10	19	M	Mild
	42	N	N12	22	M	Mild
	43	N	N13	64	F	Uninfected
	44	N	N14	60	M	Uninfected
	45	N	N15	53	F	Moderate
	46	N	N16	69	M	Moderate
	47	N	N17	46	M	Moderate
	48	N	N18	68	M	Moderate
	49	O	O03	18	M	Mild
	50	O	O04	18	F	Mild
	51	O	O05	19	F	Mild
	52	O	O06	31	F	Mild
	53	O	O09	47	M	Moderate
	54	O	O10	70	M	Moderate
	55	O	O11	71	F	Moderate
	56	P	P05	62	M	Moderate
	57	P	P08	58	F	Moderate
	58	P	P14	57	M	Mild
	59	P	P15	25	M	Mild
	60	P	P16	26	M	Mild
	61	P	P17	42	F	Mild
	62	P	P18	65	M	Uninfected
	63	Q	Q01	58	M	Moderate
	64	Q	Q02	67	F	Moderate
	65	Q	Q03	51	F	Moderate
	66	Q	Q06	21	F	Mild
	67	Q	Q07	26	M	Mild
	68	Q	Q13	45	M	Mild
	69	Q	Q16	64	M	Uninfected
	70	Q	Q18	52	F	Mild
	71	Q	Q19	54	M	Mild
	72	T	T01	78	M	Mild	Tino
	73	T	T02	29	F	Mild
	74	T	T03	25	F	Mild
	75	T	T04	30	F	Mild
	76	T	T05	67	F	Mild
	77	T	T06	72	F	Mild
	78	T	T07	70	F	Mild
	79	T	T08	80	M	Mild
	80	T	T09	68	F	Mild
	81	T	T10	20	M	Mild
	82	T	T11	68	M	Moderate	BEAT-COVID study, not published
	83	T	T12	71	M	Moderate
	84	T	T13	87	M	Moderate
	85	T	T14	63	M	Moderate
	86	T	T15	76	M	Moderate
	87	T	T16	75	F	Moderate
	88	T	T17	68	F	Moderate
	89	T	T18	78	M	Moderate
	90	T	T19	46	M	Mild
	91	T	T20	REF	REF	REF	REF
	1	Prolonged activation of nasal immune cell populations and development of tissue-resident SARS-CoV-2-specific CD8+ T cell responses following COVID-19
	2	Immune responses to SARS-CoV-2 in sub-Saharan Africa and western Europe: a retrospective, population-based, cross-sectional study

### Sheet: Supplementary Table 004
	CyTOF panel
	Label	Specificity	Clone	Antibody vendor	Catalogue number	Dilution
	89Y	CD45	HI30	Fluidigm	3089003B	200
	115In	CD5	UCHT2	Biolegend	300602	100
	141Pr	CD196 (CCR6)	G034E3	Fluidigm	3141003A	200
	142Nd	CD19	HIB19	Fluidigm	3142001B	200
	142Nd	CD20	2H7	Biolegend	302302	200
	143Nd	cPARP	F21-852	Fluidigm	3143011A	100
	144Nd	CD66b	REA306	Miltenyi Biotech	130-108-019	50
	145Nd	CD4	RPA-T4	Biolegend	300541	100
	146Nd	CD8a	RPA-T8	Biolegend	301053	200
	147Sm	CD117 (C-kit)	104D2	Biolegend	313202	100
	148Nd	CD14	M5E2	Biolegend	301843	100
	149Sm	CD25 (IL-2Ra)	2A3	Fluidigm	3149010B	100
	150Nd	CD185 (CXCR5)	J252D4	Biolegend	356902	100
	151Eu	CD123	6H6	Fluidigm	3151001B	100
	152Sm	TCRγδ	11F2	Fluidigm	3152008B	50
	153Eu	CD7	CD7-6B7	Biolegend	343111	100
	154Sm	CD163	GHI/61	Biolegend	333602	100
	155Gd	CD69	FN50	Biolegend	310939	200
	156Gd	GATA3	REA174	Miltenyi Biotech	130-108-061	100
	157Gd	ACE-2	AC18F	Novus Biologicals	NBP2-80035-100UG	100
	158Gd	CD9	HI9a	Biolegend	312102	100
	159Tb	CD197 (CCR7)	G043H7	Biolegend	353237	200
	160Gd	Epcam	AUA1	Invitrogen	MA5-13917	50
	161Dy	KLRG1 (MAFA)	REA261	Miltenyi Biotech	Special order	100
	162Dy	CD11c	Bu15	Biolegend	337221	200
	163Dy	CD152 (CTLA-4)	BNI3	Biolegend	369602	100
	164Dy	CD161	HP-3G10	Biolegend	339919	100
	165Ho	CD127 (IL-7Ra)	AO19D5	Fluidigm	3165008B	200
	166Er	Tbet	4B10	Biolegend	644825	100
	167Er	CD27	O323	Biolegend	302839	200
	168Er	HLA-DR	L243	Biolegend	307651	200
	169Tm	CD45RA	HI100	Fluidigm	3169008B	100
	170Er	CD3	UCHT1	Biolegend	300443	100
	171Yb	CD206	2025-02-15	Biolegend	321127	200
	172Yb	CD38	HIT2	Biolegend	303535	200
	173Yb	CD45RO	UCHL1	Biolegend	304239	100
	174Yb	CD335 (NKp46)	92E	Biolegend	331902	100
	175Yb	PD-1	EH12.2H7	Biolegend	329941	100
	176Yb	CD56	B159/NCAM16.2	BD Biosciences	555514	100
	198Pt	CD86	IT2.2	Biolegend	305435	200
	209BI	CD16	3G8	Fluidigm	3209002B	200
	106Cd	B2M	2M2	Biolegend	316302	50
	110Cd	B2M	2M2	Biolegend	316302	50
	111Cd	B2M	2M2	Biolegend	316302	50
	112Cd	B2M	2M2	Biolegend	316302	50
	114Cd	B2M	2M2	Biolegend	316302	50
	116Cd	B2M	2M2	Biolegend	316302	50

### Sheet: Supplementary Table 05
	Panel of monoclonal antibodies used for analysis of the TRM phenotype of epithelial and immune cell co-cultures
	#	Target	Fluor	company	cat nr	clone	dilution	Ref. control
	1	CD45	AF700	BD	560566	HI30	1/800	PBMCs
	2	CD3	BV711	BD	563725	UCHT1	1/200	PBMCs
	3	CD8α	BV510	BD	563256	RPA-T8	1/200	PBMCs
	4	CD4	PE-Cy7	BD	557852	SK3	1/800	PBMCs
	5	CD103	FITC	BD	550259	Ber-ACT8	1/20.	Beads
	6	CD69	SB780	Thermo Fisher Scientific	78-0699-42	FN50	1/100	Beads
	7	CXCR6	BV650	BD	743600	13B1E5	1/100	Beads
	8	CD62L	APC	Biolegend	304810	DREG-56	1/100	Beads

### Sheet: Supplementary Table 06
		Hastag	cat nr	company
		C251	394661	Biolegend
		C252	394663	Biolegend
		C253	394665	Biolegend
		C254	394667	Biolegend
		C255	394669	Biolegend
		C256	394671	Biolegend
		C257	394673	Biolegend
		C258	394675	Biolegend
		C259	394677	Biolegend
		C260	394679	Biolegend
		C296	328941	Biolegend
		C262	394683	Biolegend
		C263	394685	Biolegend
		C264	394687	Biolegend
		C265	394689	Biolegend
		C276	394691	Biolegend
		C277	394621	Biolegend
		C278	394693	Biolegend

### Sheet: Supplementary Table 07
		n	age (median,IQR)	sex %(M)
	young adults	10	25 (24-26)	50
	older adults without frailty	10	79 (76-83)	50
	older adults with frailty	10	81 (77-83)	50
